# Mass Spectrometry-Based Profiling of Personalized Immunopeptidomes in Thai Renal Cell Carcinoma

**DOI:** 10.64898/2026.01.03.696780

**Authors:** Poorichaya Somparn, Sira Sriswasdi, Piriya Wongkongkathep, Jirapat Techachakrit, Phijitra Muanwien, Saharat Nanthawong, Tatchapon Apinan, Julin Opanuraks, Shanop Shuangshoti, Nattiya Hirankarn, Sutpirat Moonmuang, Tanyaluck Kampoun, Parunya Chaiyawat, Trairak Pisitkun

**Author notes:** Corresponding authors: Correspondence to Trairak Pisitkun.

## Abstract

This study profiles the personalized immunopeptidomes of 13 Thai patients with renal cell carcinoma (RCC), addressing a critical knowledge gap in Southeast Asian populations characterized by distinct HLA allele distributions. We combined whole-exome sequencing (WES)–based personalized proteome construction with liquid chromatography–tandem mass spectrometry (LC–MS/MS), using both database-driven searches and *de novo* peptide sequencing. HLA typing identified seven alleles not previously represented in major immunopeptidome databases, with HLA-A*11:01 being the most frequent (69%). Database-based analysis identified a single tumor-specific neoantigen derived from a mutant JADE2 peptide in the patient with the highest tumor mutational burden, which was validated by a mutant-specific ELISPOT response. In contrast, *de novo* sequencing revealed numerous non-canonical peptides, a subset of which were supported by proteogenomic validation using PepQuery and detected exclusively in cancer proteomes but not in normal tissue datasets, indicating their potential as tumor-associated antigens. Together, these results establish an integrated and scalable framework for identifying HLA-presented tumor-derived peptides and provide a foundational immunopeptidome resource to support personalized cancer immunotherapy development in Southeast Asia.
