## Supplementary material for "Mass Spectrometry-Based Profiling of Personalized Immunopeptidomes in Thai Renal Cell Carcinoma": Table S4

### Sheet: Sheet1
No	ID	Sequence	Length	Predicted binding affinity to HLA-A*11:01 (nM)	Binding score by REVEAL proimmune binding test
1	CU01-AR	AAAAFVVPR	9	18.04	160.5
2	CU02-TK	TVMENFVAFVDK	12	65.66	88.8
3	CU03-SR	STFDTNYR	8	773.41	55.5
4	CU04-AR	ATAQAVAPPR	10	41.26	71.8
5	CU05-TK	TVFKQPVTK	9	10.43	71.8
6	CU06-VK	VTYDGVDNNK	10	28.29	77.8
7	CU07-VK	VVSPASSGK	9	29.81	89.3
8	CU08-SK	SVAWPFSFPK	10	2.81	73.8
9	CU09-AK	ATMGNPKVK	9	44.98	100
10	CU10-SK	SVQHVDAAEK	10	42.04	86.9
11	CU11-TK	TSVEAFFKK	9	13.93	83.6
12	CU12-RK	RVHEVFRVGK	10	40.72	71.8
13	CU13-AR	ASAAGGVAR	9	131.7	77.2
14	CU14-TK	TTVGTTVTK	9	20.36	67.9
15	CU15-AK	ATDKDFVEK	9	40.92	83.9
16	CU16-SK	SSGPVPAAK	9	32.16	77.3
17	CU17-SR	SGYSKAFAR	9	297.47	88.8
18	CU18-AK	ATPPASPGK	9	64.23	69
19	CU19-RR	RVFPDVSSR	9	62.58	74.6
20	CU20-AK	ASFFTTGSSSK	11	28.58	48
21	CU21-SK	SVFYQPSK	8	394.14	44.7
22	CU22-FK	FMDNTFYK	8	529.15	75.2
23	CU23-RK	RVFSWSQAK	9	6.86	72.4
24	CU24-SK	STVEAFFKK	9	4.93	56.7
25	CU25-AK	AVSAAAVAK	9	13.18	91.6
26	CU26-AK	ASATASAAK	9	15.63	96.7
27	CU27-VK	VVGVAVFQK	9	23.96	112.1
28	CU28-SK	SVVTDVVFK	9	8.81	59.7
29	CU29-SK	SVFETTDTK	9	17.58	65.6
30	CU30-SK	SSFYQFTNK	9	5.09	95.8
31	CU31-VR	VVYPWTQFR	9	16.19	90.5
32	CU32-RK	RVFFETFEK	9	3.95	57.7
33	CU33-TK	TAFPSSSAWPQK	12	213.25	112
34	CU34-TK	TVFEQGPAEMMK	12	42.63	87.2
35	CU35-MK	MTMSVATTMTK	11	7.86	107.9
36	CU36-AR	AVMNFVVYR	9	4.68	94.1
37	CU37-TK	TVSGYYWWK	9	9.53	91.3
38	CU38-AR	AQMSVPFNR	9	43.74	98.5
39	CU39-VR	VTEDFMMYR	9	46.1	77.4
40	CU40-AR	ATESFSTFR	9	33.47	85.6
41	CU41-GK	GTYYPSSFPK	10	3.69	96.1
42	CU42-MK	MVFTGTQSAFKK	12	21.26	99.3
43	CU43-TK	TSFNVFVGK	9	5.61	47.5
44	CU44-DK	DAFSGFPFEK	10	318.28	59.8
45	CU45-VK	VVFSDPVGK	9	12.95	88.2
46	CU46-RK	RVEEAVESMVK	11	193.64	81.7
47	CU47-TK	TVAEFVVQK	9	7.39	70.7
48	CU48-TK	TVASSASMPYK	11	16.96	87.8
49	CU49-SK	SSASATQVHK	10	16.96	67.2
50	CU50-GK	GVFSGVTVSK	10	14.06	14.1
51	CU51-RR	RYFHTSVSR	9	2359.61	21.7
52	CU52-RR	RYFYTAVSR	9	2214.05	69.8
53	CU53-QR	QVKPSYYVR	9	2044.99	69.8
54	CU54-NY	NVDPVEHTY	9	7545.19	29.3
55	CU55-YF	YAVHMVTHF	9	26600.4	8.7
56	CU56-YF	YAFDGTQRF	9	19263.4	12.5
